# Deciphering complex interactions between LTR retrotransposons and three *Papaver* species using LTR_Stream

**DOI:** 10.1101/2025.03.30.646164

**Authors:** Tun Xu, Stephen J. Bush, Yizhuo Che, Huanhuan Zhao, Tingjie Wang, Peng Jia, Songbo Wang, Peisen Sun, Pengyu Zhang, Shenghan Gao, Yu Xu, Chengyao Wang, Ningxin Dang, Yong E. Zhang, Xiaofei Yang, Kai Ye

## Abstract

Long terminal repeat retrotransposons (LTR-RTs), a major type of class I transposable elements (TEs), are the most abundant repeat element in plants. The study of the interactions between LTR-RTs and the host genome relies on high-resolution characterization of LTR-RTs. However, for non-model species, this remains a challenge. To address this, we developed LTR_Stream for sub-lineage clustering of LTR-RTs in specific or closely related species, providing higher precision than current database-based lineage-level clustering. Using LTR_Stream, we analyzed Retand LTR-RTs in three *Papaver* species. Our findings show that high-resolution clustering reveals complex interactions between LTR-RTs and the host genome. For instance, we found autonomous Retand elements could spread among the ancestors of different subgenomes, like retroviruses pandemics, enriching genetic diversity. Additionally, we identified that specific truncated fragments containing transcription factors motifs such as TCP and bZIP may contribute to generation of novel TAD-like boundaries. Notably, our pre- and post-allopolyploidization comparisons show that these effects diminished after allopolyploidization, suggesting that allopolyploidization may be one of the mechanisms by which *Papaver* species cope with LTR-RTs. We demonstrated the potential application of LTR_Stream and provided a reference case for studying the interactions between LTR-RTs and the host genome in non-model plant species.
