## Supplementary Table 5 for "Deciphering complex interactions between LTR retrotransposons and three *Papaver* species using LTR_Stream"

### Sheet: Sheet1
Table S5 Consensus sequences of GAG and PROT across different sub-lineages
GAG
Sub-lineage	Consensus sequence
A	FDGTGAEHLQSYSMALVPWANHEVVMCKFFPASLEGEARRWFYNIPPGTIESYETLVELFIGTYMHNTRPRPRADRLFTLQRRFGESLRSLTNR
C	CAIQHIRAYSRSLLQYEHNDAVMCKYFAASLAGEALKWFEALPVESIGSFNELQNTFLGQYISNNLTRPGIETAFGLRRRAESLRSLTTR
E	FDGSTCAVQHIKAYVRCMLQWENHDSVLCKYFASSLTGEALKWFEGLPRNTISSFNHLQTTFLGAYITNNSSRLGIEDVFGLRQRVGESLKHLVRRWKTMCSEMAGRVDEKYLILSF
G	YDGSSDPAAHIRYYNRILARWSQNDAVLCRYFPSSLKGSALSWFDNLPPDSINSYDQLAEKFLRTYMYNKAVNTGMDKLFSLAIGYKENTREYTNR
H	YDGSSDPAAHIRYYNRVLARWSQNDAVLCRYFPSSLKGSALSWFDNLPPDSIHSYDQLAEKFLRTYMYNKAVNTGMDKLFSLAIGYKETTREYTNRWHKCQAIGSVDPVVSI
I	YDGSTDPAAHLRYYNRMMARWDNEDSILCRYFPSSLKGSALSWFDNLPSNSIDSYDQLTEKFLATYMYNKVVNTGMDKLFSLEMKYKETIREYTDRWHKICQAIGNVDPVVSI
J	YDGSSDPAAHIRYYNRVLARWGQNDAVLCRYFPSSLKGSALSWFDNLPPDSIHSYDQLAEKFLRTYMYNKTVNTGMDKLFSLAIGYKETTREYTNRWHKICQAIGSVDPVVSI
K	YEGTGDPASHVRYFERVLARWENDDVVLCRYFPSSLKGSALRWYDKIMPRSITSFQQLSRAFIEAYMYNISTGVGLEKLWVLAKHNKESTRAFRERWNKLCLDIGNVTPEVAINCFHHAL
L	FDGNTCAIQHVKAYLRSMLQWEHQDAVLCKYFASSLSDEALKWFEGLPANSINSFQQLRAIFLGAYITSNTSRLGIEDVFGIRQRPGESLRELTKRWKTMCSEMAGRVPERFLILSFVKAM
M	FDGNTCAIQHVKAYLRSMLQWEHQDAVLCKYFASSLSDEALKWFEGLPANSINSFQQLRAIFLGAYITSNTSRLGIEDVFGIRQRPGESLRELTKRWKTMCSEMAGRVPERFLILSFVKAM
O	FDGSTCAIQHVKAYLRCMLQWEHQDAVLCKYFASSLTDEALKWFEGLPSDSIGSFQQLRSTFLGAYITNNESRLGIEHVFGLRQRPGEGLRGLTKR
P	FDGSTCAVQHVKAYLRCMLQWEQHDAVLCKYFASSLTDEALKWFEGLPSNSIGSFQQLRSTFLGAYITNNESRLGVEHVFGLRQRPGEGLRGLTKR
R	FDGTTCAIQHIKAYVRCMLQWENHDAVLCKYFASSLTGEALKWFEGLPKNTITSFNHLQTTFLGAYISNNSSRPGIEDVFGLKQRIGESLKHLTKR
S	FDGTTCAIQHIKAYVRCMLQWENHDAVLCKYFASSLTGEALKWFEGLPKNTITSFNHLQTTFLGAYISNNSSRPGIEDVFGLKQRIGESLKHLTKR
T	FDGTTCAIQHIKAYVRCMLQWENHDAVLCKYFASSLTGEALKWFEGLPKNTITSFNHLQTTFLGAYISNNSSRPGIEDVFGLKQRIGESLKHLTKRMCGRVDER
PROT
Sub-lineage	Consensus sequence
A	LVDSGSSVEVLFYDTFKRMNLSDDLLVPSTYRIYGFNGTVTVPKGEVTLRVSDGGGYLDTLTTFCVVDVASPYEAIIG
B	LIDAGSAVDILFYHAYKAMGYEDKQLKKVDYNIHGFNNSITKPKGEFVMRLLLGEIQMDVTLCVINIESPYNMLLG
C	LIDPGSSVDILFYHTFKTMGGRDDELIASTYKIYGFNGSANKPKGEVTMHIPLQSQMTAINFCVVDVESPYNALIG
D	LIDTGSSVDIIFYHAFRGMGFKDEEMSSSTYFVHGFGKSTTKPKGEIVVRIPLGEIETHVTLCVVDMESPYNMLLG
E	LIDTGSSVNILFYHAYKTLGGKDDELIPSTYKIYGFNGTANKPKGEVSMRIPLSKMQTEILFCVVDVESPYNALIG
F	LVDMGSSIDIIFYQALRRMGIGDEEIQKTDCLIHGLGNSTTKPKGEITLKIPLGEIETQVNFCVVDMESPYNMLLG
G	LIDGGSSVNVLFYDAFKRMKLHDEQLMTSYYTIYGFNGAPTKPLGDIVLQVNAGPMKVETRFSVVDAPSPYNAIIG
H	LIDGGSSVNVLFYDAFKRMKLHEEQLMTSYYTIYGFNGAPTKPLGDIVLQVNAGPMKVETRFSVVDAPSPYNAIIG
I	LIDGGSSVNVLFYDTFKRMELNDEQLLSSYYTIYGFNGAATKPLGDIVLQVDAGPMKVDTRFSVVDAPSPYNAIIG
J	LIDGGSSVNVLFYDAFKRMKLHDEQLMTSYHTIYGFNGAPTKPLGDIVLQVNAGPMKLETRFSVVDTPSPYNAIIG
K	LIDGGSSMNVLYYDTFKRMGFKDEDLVSSPYTIYGFNGASSKPKGDITLEVHAGPMKQEASFSVIDAPSPYNAIMG
L	LIDTGSSVNILFHHAYRTMKGRDEDLIPSTYKIYGFNGTANKPKGEITMHILLSGLVTEILFCVVEVDSPYNALIG
M	LIDTGSSVNILFHHAYRTMKGRDEDLIPSTYKIYGFNGTANKPKGEITMHILLSGLVTEILFCVVEVDSPYNALIG
N	LIDSGSSTNILFYHTFRKMGFKDGDLAESPYLIHGFGNSIVEPKGEITLRIPLGKVETQVTFCVLDVSPYNMLLG
O	LIDTGSSVNILFYHAYRTMKGRDEDLIPSTYKIYGFNGTANKPKGEITMHIPLDGLITEILFCVVDVESPYNALIG
P	LIDTGSSVNILFYHAYRTMKGRDEDLIPSTYKIYGFNGTANKPKGEITMYIPLDGMITEILFCVVDVESPYNALIG
Q	LIDAGSSVNILFYHTFKKMGLKDEEMSESAYLIHGFEGSAIKPVGDIVLRIPLGKIETQLTLCVVEMESPYNMLLG
R	LIDTGSSVNILFYHTYKTMGGRDDDLIPSTYKIYGFNGTANKPKGEVTMRIPLKGISSEILFCVVDVESPYNALIG
S	LVDTGSSVNILFYHTYKTMGGRDDDLIPSTYKIYGFNGTANKPKGEVTMQIPLKGISSEISFCVVDVESPYNALIG
T	LIDTGSSVNILFYHTYKTMGGRDDDLIPSTYKIYGFNGTANKPKGEVTMRIPLKGISSEILFCVVDVESPYNALIG
