## Supplementary Table 6 for "Deciphering complex interactions between LTR retrotransposons and three *Papaver* species using LTR_Stream"

### Sheet: Sheet1
Table S6 Parameter recommendation
Parameter	Recommended value
minOverLapForNovelModule	0.80-0.99
topModNum	50-500
blastEvalue	1e-10
tsneLearningRate	6
tsnePerplexity	50-500
tsneEarlyExaggeration	6-8
cluCentCut	0.1-0.2
maxZoomInLevel	1-5
Note: Parameters that significantly influence clustering were highlighted in bold.
